# Stepwise Bayesian Machine Learning Uncovers a Novel Gene Regulatory Network Component in Neural Tube Development

**DOI:** 10.1101/2024.08.25.609396

**Authors:** Chen Xing, Yuichi Sakumura, Toshiya Kokaji, Katsuyuki Kunida, Noriaki Sasai

## Abstract

Recent advancements in machine learning-based data processing techniques have facilitated the inference of gene regulatory interactions and the identification of key genes from multidimensional gene expression data. In this study, we applied a stepwise Bayesian framework to uncover a novel regulatory component involved in differentiation of specific neural and neuronal cells. We treated naive neural precursor cells with Sonic Hedgehog (Shh) at various concentrations and time points, generating comprehensive whole-genome sequencing data that captured dynamic gene expression profiles during differentiation. The genes were categorized into 224 subsets based on their expression profiles, and the relationships between these subsets were extrapolated. To accurately predict gene regulation among subsets, known networks were used as a core model and subsets to be added were tested stepwise. This approach led to the identification of a novel component involved in neural tube patterning within gene regulatory networks (GRNs), which was experimentally validated. Our study highlights the effectiveness of in silico modeling for extrapolating GRNs during neural development.
