## Supplementary Tab. S2 for "Stepwise Bayesian Machine Learning Uncovers a Novel Gene Regulatory Network Component in Neural Tube Development"

### Sheet: Sheet1
st_gene_id	gene_id	gene_symbol	tpm_0_0_1	tpm_12_0	tpm_12_0_25	tpm_12_1	tpm_12_4	tpm_24_0	tpm_24_0_25	tpm_24_1	tpm_24_4	tpm_36_0	tpm_36_0_25_B	tpm_36_1_B	tpm_36_4_B	tpm_48_0_25_C	tpm_48_0_B	tpm_48_1_B	tpm_48_4_B
G9031_15643	421131	PENK	2.83	21.69	10.73	8.38	10.4	24.42	12.51	5.68	5.48	25.96	17.49	18.58	6.3	21.53	17.71	14.01	29.47
		0	12h	24h	36h	48h
	0	2.83	21.69	24.42	25.96	21.53
	0.25nM	2.83	10.73	12.51	17.49	17.71
	1nM	2.83	8.38	5.68	18.58	14.01
	4nM	2.83	10.4	5.48	6.3	29.47
		2.83	10.4	5.48	6.3	29.47
		2.83	8.38	5.68	18.58	14.01
		2.83	10.73	12.51	17.49	17.71
		2.83	21.69	24.42	25.96	21.53
